# Bacterial ecology and evolution converge on seasonal and decadal scales

**DOI:** 10.1101/2024.02.06.579087

**Authors:** Robin R. Rohwer, Mark Kirkpatrick, Sarahi L. Garcia, Matthew Kellom, Katherine D. McMahon, Brett J. Baker

## Abstract

Ecology and evolution are often viewed as distinct processes, which interact on contemporary time scales in microbiomes. To observe these processes in a natural system, we collected a two-decade, 471-sample freshwater lake time series, creating the longest metagenome dataset to date. Among 2,855 species-representative genomes, diverse species and strains followed cyclical seasonal patterns, and one in five species experienced decadal shifts in strain composition. The most globally abundant freshwater bacterium had constant species-level abundance, but environmental extremes appeared to trigger a shift in strain composition and positive selection of amino acid and nucleic acid metabolism genes. These genes identify organic nitrogen compounds as potential drivers of freshwater responses to global change. Seasonal and long-term strain dynamics could be regarded as ecological processes or equivalently as evolutionary change. Rather than as distinct processes that interact, we propose a conceptualization where ecology and evolution converge along a continuum to better describe change in diverse microbial communities.
