## Supplementary Data 3 for "Bacterial ecology and evolution converge on seasonal and decadal scales"

gene	ko	ko.description	module	module.description	path	pathway.description	consistent.in	amino.acid.related	nucleic.acid.related
ME2011-09-21_3300043464_group3_bin69_scaffold_44535_c1_2	K01869	leucyl-tRNA synthetase [EC:6.1.1.4]	NA	(K01869: leucyl-tRNA synthetase [EC:6.1.1.4])	map00970	Aminoacyl-tRNA biosynthesis (20/66=30%)	overall	TRUE	FALSE
ME2011-09-21_3300043464_group3_bin69_scaffold_83815_c1_2	K23536	general nucleoside transport system permease protein	NA	(K23536: general nucleoside transport system permease protein)	map02010	ABC transporters (24/515=5%)	overall	FALSE	TRUE
ME2011-09-21_3300043464_group3_bin69_scaffold_6842_c1_1	K00962	polyribonucleotide nucleotidyltransferase [EC:2.7.7.8]	NA	(K00962: polyribonucleotide nucleotidyltransferase [EC:2.7.7.8])	map03018	RNA degradation (9/79=11%)	overall	FALSE	TRUE
ME2011-09-21_3300043464_group3_bin69_scaffold_75532_c1_1	K11749	regulator of sigma E protease [EC:3.4.24.-]	NA	(K11749: regulator of sigma E protease [EC:3.4.24.-])	map04112	Cell cycle - Caulobacter (7/31=23%)	overall	FALSE	FALSE
ME2011-09-21_3300043464_group3_bin69_scaffold_68048_c1_2	NA	NA	NA	no KO assigned	NA	no KO assigned	pre-2012	FALSE	FALSE
ME2011-09-21_3300043464_group3_bin69_scaffold_40873_c1_2	K18702	CoA:oxalate CoA-transferase [EC:2.8.3.19]	NA	(K18702: CoA:oxalate CoA-transferase [EC:2.8.3.19])	NA	(K18702: CoA:oxalate CoA-transferase [EC:2.8.3.19])	pre-2012	FALSE	FALSE
ME2011-09-21_3300043464_group3_bin69_scaffold_83182_c1_2	K01745	histidine ammonia-lyase [EC:4.3.1.3]	M00045	Histidine degradation, histidine => N-formiminoglutamate => glutamate (3/8=38%)	map00340; map01100	Histidine metabolism (4/47=9%); Metabolic pathways (286/4728=6%)	pre-2012	TRUE	FALSE
ME2011-09-21_3300043464_group3_bin69_scaffold_21628_c1_3	K01883	cysteinyl-tRNA synthetase [EC:6.1.1.16]	NA	(K01883: cysteinyl-tRNA synthetase [EC:6.1.1.16])	map00970	Aminoacyl-tRNA biosynthesis (20/66=30%)	pre-2012	TRUE	FALSE
ME2011-09-21_3300043464_group3_bin69_scaffold_10466_c1_9	NA	NA	NA	no KO assigned	NA	no KO assigned	post-2012	FALSE	FALSE
ME2011-09-21_3300043464_group3_bin69_scaffold_1728_c2_5	NA	NA	NA	no KO assigned	NA	no KO assigned	post-2012	FALSE	FALSE
ME2011-09-21_3300043464_group3_bin69_scaffold_41652_c1_7	NA	NA	NA	no KO assigned	NA	no KO assigned	post-2012	FALSE	FALSE
ME2011-09-21_3300043464_group3_bin69_scaffold_47668_c1_2	NA	NA	NA	no KO assigned	NA	no KO assigned	post-2012	FALSE	FALSE
ME2011-09-21_3300043464_group3_bin69_scaffold_82028_c1_4	NA	NA	NA	no KO assigned	NA	no KO assigned	post-2012	FALSE	FALSE
ME2011-09-21_3300043464_group3_bin69_scaffold_89321_c1_3	NA	NA	NA	no KO assigned	NA	no KO assigned	post-2012	FALSE	FALSE
ME2011-09-21_3300043464_group3_bin69_scaffold_2558_c1_10	K03457	nucleobase:cation symporter-1, NCS1 family	NA	(K03457: nucleobase:cation symporter-1, NCS1 family)	NA	(K03457: nucleobase:cation symporter-1, NCS1 family)	post-2012	FALSE	FALSE
ME2011-09-21_3300043464_group3_bin69_scaffold_50706_c1_2	K03748	SanA protein	NA	(K03748: SanA protein)	NA	(K03748: SanA protein)	post-2012	FALSE	FALSE
ME2011-09-21_3300043464_group3_bin69_scaffold_57909_c1_1	K07150	uncharacterized protein	NA	(K07150: uncharacterized protein)	NA	(K07150: uncharacterized protein)	post-2012	FALSE	FALSE
ME2011-09-21_3300043464_group3_bin69_scaffold_62972_c1_2	K09797	uncharacterized protein	NA	(K09797: uncharacterized protein)	NA	(K09797: uncharacterized protein)	post-2012	FALSE	FALSE
ME2011-09-21_3300043464_group3_bin69_scaffold_15465_c1_2	K14441	ribosomal protein S12 methylthiotransferase [EC:2.8.4.4]	NA	(K14441: ribosomal protein S12 methylthiotransferase [EC:2.8.4.4])	NA	(K14441: ribosomal protein S12 methylthiotransferase [EC:2.8.4.4])	post-2012	FALSE	FALSE
ME2011-09-21_3300043464_group3_bin69_scaffold_16167_c1_4	K14998	surfeit locus 1 family protein	NA	(K14998: surfeit locus 1 family protein)	NA	(K14998: surfeit locus 1 family protein)	post-2012	FALSE	FALSE
ME2011-09-21_3300043464_group3_bin69_scaffold_25221_c1_2	K16899	ATP-dependent helicase/nuclease subunit B [EC:5.6.2.4 3.1.-.-]	NA	(K16899: ATP-dependent helicase/nuclease subunit B [EC:5.6.2.4 3.1.-.-])	NA	(K16899: ATP-dependent helicase/nuclease subunit B [EC:5.6.2.4 3.1.-.-])	post-2012	FALSE	FALSE
ME2011-09-21_3300043464_group3_bin69_scaffold_3820_c1_15	K23107	1-deoxyxylulose-5-phosphate synthase [EC:1.1.-.-]	NA	(K23107: 1-deoxyxylulose-5-phosphate synthase [EC:1.1.-.-])	NA	(K23107: 1-deoxyxylulose-5-phosphate synthase [EC:1.1.-.-])	post-2012	FALSE	FALSE
ME2011-09-21_3300043464_group3_bin69_scaffold_7488_c1_1	K01616	multifunctional 2-oxoglutarate metabolism enzyme [EC:2.2.1.5 4.1.1.71 1.2.4.2 2.3.1.61]	M00009; M00011	Citrate cycle (TCA cycle, Krebs cycle) (10/42=24%); Citrate cycle, second carbon oxidation, 2-oxoglutarate => oxaloacetate (8/36=22%)	map00020; map00630; map00785; map01100; map01110; map01120; map01200; map01210	Citrate cycle (TCA cycle) (12/67=18%); Glyoxylate and dicarboxylate metabolism (11/104=11%); Lipoic acid metabolism (9/31=29%); Metabolic pathways (286/4728=6%); Biosynthesis of secondary metabolites (132/2116=6%); Microbial metabolism in diverse environments (64/1281=5%); Carbon metabolism (40/365=11%); 2-Oxocarboxylic acid metabolism (16/111=14%)	post-2012	FALSE	FALSE
ME2011-09-21_3300043464_group3_bin69_scaffold_60546_c1_2	K01129	dGTPase [EC:3.1.5.1]	NA	(K01129: dGTPase [EC:3.1.5.1])	map00230; map01100; map01232	Purine metabolism (12/220=5%); Metabolic pathways (286/4728=6%); Nucleotide metabolism (19/123=15%)	post-2012	FALSE	TRUE
ME2011-09-21_3300043464_group3_bin69_scaffold_2558_c1_9	K26110	GMP reductase [EC:1.7.1.7]	NA	(K26110: GMP reductase [EC:1.7.1.7])	map00230; map01100; map01232	Purine metabolism (12/220=5%); Metabolic pathways (286/4728=6%); Nucleotide metabolism (19/123=15%)	post-2012	FALSE	TRUE
ME2011-09-21_3300043464_group3_bin69_scaffold_2558_c1_14	K00943	dTMP kinase [EC:2.7.4.9]	M00938	Pyrimidine deoxyribonucleotide biosynthesis, UDP => dTTP (4/11=36%)	map00240; map01100; map01232	Pyrimidine metabolism (17/111=15%); Metabolic pathways (286/4728=6%); Nucleotide metabolism (19/123=15%)	post-2012	FALSE	TRUE
ME2011-09-21_3300043464_group3_bin69_scaffold_11675_c1_9	K01937	CTP synthase [EC:6.3.4.2]	M00052	Pyrimidine ribonucleotide biosynthesis, UMP => UDP/UTP,CDP/CTP (3/6=50%)	map00240; map01100; map01232; map01240	Pyrimidine metabolism (17/111=15%); Metabolic pathways (286/4728=6%); Nucleotide metabolism (19/123=15%); Biosynthesis of cofactors (56/375=15%)	post-2012	FALSE	TRUE
ME2011-09-21_3300043464_group3_bin69_scaffold_26637_c2_2	K02823	dihydroorotate dehydrogenase electron transfer subunit	NA	(K02823: dihydroorotate dehydrogenase electron transfer subunit)	map00240; map01100; map01240	Pyrimidine metabolism (17/111=15%); Metabolic pathways (286/4728=6%); Biosynthesis of cofactors (56/375=15%)	post-2012	FALSE	TRUE
ME2011-09-21_3300043464_group3_bin69_scaffold_26637_c2_3	K17828	dihydroorotate dehydrogenase (NAD+) catalytic subunit [EC:1.3.1.14]	M00051	De novo pyrimidine biosynthesis, glutamine (+ PRPP) => UMP (4/16=25%)	map00240; map01100; map01240	Pyrimidine metabolism (17/111=15%); Metabolic pathways (286/4728=6%); Biosynthesis of cofactors (56/375=15%)	post-2012	FALSE	TRUE
ME2011-09-21_3300043464_group3_bin69_scaffold_58119_c1_3	K07250	4-aminobutyrate aminotransferase / (S)-3-amino-2-methylpropionate transaminase / 5-aminovalerate transaminase [EC:2.6.1.19 2.6.1.22 2.6.1.48]	M00027; M00956; M00957	GABA (gamma-Aminobutyrate) shunt (2/8=25%); Lysine degradation, bacteria, L-lysine => succinate (2/7=29%); Lysine degradation, bacteria, L-lysine => glutarate => succinate/acetyl-CoA (4/15=27%)	map00250; map00280; map00310; map00410; map00640; map00650; map01100; map01120	Alanine, aspartate and glutamate metabolism (10/70=14%); Valine, leucine and isoleucine degradation (6/69=9%); Lysine degradation (6/98=6%); beta-Alanine metabolism (5/46=11%); Propanoate metabolism (6/97=6%); Butanoate metabolism (8/114=7%); Metabolic pathways (286/4728=6%); Microbial metabolism in diverse environments (64/1281=5%)	post-2012	TRUE	FALSE
ME2011-09-21_3300043464_group3_bin69_scaffold_26611_c1_4	K00135	succinate-semialdehyde dehydrogenase / glutarate-semialdehyde dehydrogenase [EC:1.2.1.16 1.2.1.79 1.2.1.20]	M00027; M00956; M00957	GABA (gamma-Aminobutyrate) shunt (2/8=25%); Lysine degradation, bacteria, L-lysine => succinate (2/7=29%); Lysine degradation, bacteria, L-lysine => glutarate => succinate/acetyl-CoA (4/15=27%)	map00250; map00310; map00350; map00650; map00760; map01100; map01120	Alanine, aspartate and glutamate metabolism (10/70=14%); Lysine degradation (6/98=6%); Tyrosine metabolism (3/84=4%); Butanoate metabolism (8/114=7%); Nicotinate and nicotinamide metabolism (8/95=8%); Metabolic pathways (286/4728=6%); Microbial metabolism in diverse environments (64/1281=5%)	post-2012	TRUE	FALSE
ME2011-09-21_3300043464_group3_bin69_scaffold_42506_c1_2	K00281	glycine cleavage system P protein (glycine dehydrogenase) [EC:1.4.4.2]	M00532; M00621	Photorespiration (5/15=33%); Glycine cleavage system (3/5=60%)	map00260; map00630; map00785; map01100; map01110; map01200	Glycine, serine and threonine metabolism (18/109=17%); Glyoxylate and dicarboxylate metabolism (11/104=11%); Lipoic acid metabolism (9/31=29%); Metabolic pathways (286/4728=6%); Biosynthesis of secondary metabolites (132/2116=6%); Carbon metabolism (40/365=11%)	post-2012	TRUE	FALSE
ME2011-09-21_3300043464_group3_bin69_scaffold_8318_c2_2	K01079	phosphoserine phosphatase [EC:3.1.3.3]	M00020	Serine biosynthesis, glycerate-3P => serine (3/6=50%)	map00260; map00680; map01100; map01110; map01120; map01200; map01230	Glycine, serine and threonine metabolism (18/109=17%); Methane metabolism (11/195=6%); Metabolic pathways (286/4728=6%); Biosynthesis of secondary metabolites (132/2116=6%); Microbial metabolism in diverse environments (64/1281=5%); Carbon metabolism (40/365=11%); Biosynthesis of amino acids (63/238=26%)	post-2012	TRUE	FALSE
ME2011-09-21_3300043464_group3_bin69_scaffold_3820_c1_10	K00548	5-methyltetrahydrofolate--homocysteine methyltransferase [EC:2.1.1.13]	M00017	Methionine biosynthesis, aspartate => homoserine => methionine (5/15=33%)	map00270; map00450; map00670; map01100; map01110; map01230	Cysteine and methionine metabolism (15/125=12%); Selenocompound metabolism (6/33=18%); One carbon pool by folate (8/42=19%); Metabolic pathways (286/4728=6%); Biosynthesis of secondary metabolites (132/2116=6%); Biosynthesis of amino acids (63/238=26%)	post-2012	TRUE	FALSE
ME2011-09-21_3300043464_group3_bin69_scaffold_27575_c1_6	K00674	2,3,4,5-tetrahydropyridine-2,6-dicarboxylate N-succinyltransferase [EC:2.3.1.117]	M00016	Lysine biosynthesis, succinyl-DAP pathway, aspartate => lysine (5/14=36%)	map00300; map01100; map01120; map01230	Lysine biosynthesis (8/48=17%); Metabolic pathways (286/4728=6%); Microbial metabolism in diverse environments (64/1281=5%); Biosynthesis of amino acids (63/238=26%)	post-2012	TRUE	FALSE
ME2011-09-21_3300043464_group3_bin69_scaffold_4167_c1_6	K03431	phosphoglucosamine mutase [EC:5.4.2.10]	M00909	UDP-N-acetyl-D-glucosamine biosynthesis, prokaryotes, glucose => UDP-GlcNAc (5/8=62%)	map00520; map01100; map01250	Amino sugar and nucleotide sugar metabolism (13/156=8%); Metabolic pathways (286/4728=6%); Biosynthesis of nucleotide sugars (12/211=6%)	post-2012	FALSE	FALSE
ME2011-09-21_3300043464_group3_bin69_scaffold_25689_c1_7	K04487	cysteine desulfurase [EC:2.8.1.7]	NA	(K04487: cysteine desulfurase [EC:2.8.1.7])	map00730; map01100; map01240; map04122	Thiamine metabolism (4/36=11%); Metabolic pathways (286/4728=6%); Biosynthesis of cofactors (56/375=15%); Sulfur relay system (2/29=7%)	post-2012	TRUE	FALSE
ME2011-09-21_3300043464_group3_bin69_scaffold_36497_c1_4	K01868	threonyl-tRNA synthetase [EC:6.1.1.3]	NA	(K01868: threonyl-tRNA synthetase [EC:6.1.1.3])	map00970	Aminoacyl-tRNA biosynthesis (20/66=30%)	post-2012	TRUE	FALSE
ME2011-09-21_3300043464_group3_bin69_scaffold_2685_c1_18	K01873	valyl-tRNA synthetase [EC:6.1.1.9]	NA	(K01873: valyl-tRNA synthetase [EC:6.1.1.9])	map00970	Aminoacyl-tRNA biosynthesis (20/66=30%)	post-2012	TRUE	FALSE
ME2011-09-21_3300043464_group3_bin69_scaffold_4689_c1_4	K01876	aspartyl-tRNA synthetase [EC:6.1.1.12]	NA	(K01876: aspartyl-tRNA synthetase [EC:6.1.1.12])	map00970	Aminoacyl-tRNA biosynthesis (20/66=30%)	post-2012	TRUE	FALSE
ME2011-09-21_3300043464_group3_bin69_scaffold_25221_c1_3	K03657	ATP-dependent DNA helicase UvrD/PcrA [EC:5.6.2.4]	NA	(K03657: ATP-dependent DNA helicase UvrD/PcrA [EC:5.6.2.4])	map03420; map03430	Nucleotide excision repair (8/61=13%); Mismatch repair (8/44=18%)	post-2012	FALSE	FALSE
